# Development of a Nested-MultiLocus Sequence Typing approach for a highly sensitive and specific identification of *Xylella fastidiosa* subspecies directly from plant samples

**DOI:** 10.1101/2020.06.08.140194

**Authors:** Sophie Cesbron, Enora Dupas, Quentin Beaurepère, Martial Briand, Miguel Montes Borrego, Maria del Pilar Velasco Amo, Blanca B. Landa, Marie-Agnès Jacques

**Affiliations:** IRHS-WR1345, Université d’Angers, INRAE, Institut Agro, SFR 4207 QuaSaV, 49071, Beaucouzé, France; Institute for Sustainable Agriculture, Consejo Superior de Investigaciones Científicas (IAS-CSIC), 14004, Córdoba, Spain; French Agency for Food, Environmental and Occupational Health & Safety, Plant Health Laboratory, Angers, France

**Author notes:** **Correspondence:** Sophie Cesbron.

**Keywords:** *Xylella fastidiosa*, direct typing technique, MLST, nested PCR

## Abstract

Different sequence types (ST) of *Xylella fastidiosa* were already identified in France and Spain based on direct MultiLocus Sequence Typing (MLST) of plant DNA samples. However, direct typing of plant DNA is partly efficient. In order to improve the sensitivity of *X. fastidiosa* identification, we developed a direct nested-MLST assay on plant extracted DNA. This method was performed based on a largely used scheme targeting seven housekeeping gene (HKG) loci (*cysG, gltT, holC, leuA, malF, nuoL, petC*). Nested primers were designed from multi-sequence alignments of 38 genomes representing all subspecies and one genome of *Xylella taiwanensis*. Sequences obtained were long enough to be used for BLAST comparison in PubMLST database. No nonspecific amplification products were observed in these samples. Efficiency of the nested-MLST was tested on extracted DNA from 106 samples proven positive (Cq<35) or equivocal (35≤Cq≤40) using the Harper’s qPCR test. Samples analyzed included 49 plant species and two insect species (*Philaenus spumarius, Neophilaenus campestris*) that were collected in 2017 (106 plant samples in France), in 2018 (162 plant samples in France, 40 plant samples and 26 insect samples in Spain), and in 2019 (30 plant samples in Spain). With the conventional-MLST assay, no complete MLST profile was obtained for any of the samples from France and for most samples (59/66) from Spain. Conversely, with the nested approach, complete profiles were obtained for six French plant samples, 55 Spanish plant samples and nine Spanish insect samples. The threshold was improved by 100 to 1000 times compared to conventional PCR and was between 22 pg.mL^−1^ to 2.2 pg.mL^−1^ depending on the HKG. Using nested-MLST assay, plants that were not yet considered hosts tested positive and revealed novel alleles in France, whereas for Spanish samples it was possible to assign the subspecies or ST to samples considered as new hosts in Europe. Direct typing by nested-MLST from plant material has an increased sensitivity and may be useful for epidemiological purposes.
