## Supplemental Table 4 for "Development of a Nested-MultiLocus Sequence Typing approach for a highly sensitive and specific identification of *Xylella fastidiosa* subspecies directly from plant samples"

### Sheet: Feuil1
S4 Table : results obtained with qPCR and nested-MLST. (+) means that a signal has been obtained in PCR but the PCR product has not been sequenced.
			Harper's qPCR test			allelic form
Country	Year	plant species/samples	Cq QP	Cq CTAB	Cq Mericon	CysG	GltT	holC	LeuA	MalF	NuoL	PetC
France1	2017	Arbutus unedo 1	37.55	36.07						+		+
France	2017	Arbutus unedo 2	35.01	35.43		+		3	3	+
France	2017	Arbutus unedo 3	37.83	36.13				double			+
France	2017	Arbutus unedo 4	36.21	36.17		+	+	2	2		+
France	2017	Arbutus unedo 5	na	36.21				superimp	3		+	+
France	2017	Asparagus acutifolius 1	34.43	38.25				1
France	2017	Asparagus acutifolius 2	37.23	37.34						+		+
France	2017	Asparagus acutifolius 3	37.7	36.71
France	2017	Asparagus acutifolius 4	36.98	36.56				superimp
France	2017	Asparagus acutifolius 5	36.28	34.72		3	3	superimp	3	3	3	3
France	2017	Calicotome spinosa	36.05	35.21			+	3
France	2017	Carlina corymbosa	37.69	36.61							+
France	2017	Centranthus trinervis	35.69	34.22		2	2		2	2	2	2
France	2017	Cistus creticus	37.42	35.52			+	1	superimp		+	+
France	2017	Cistus monspeliensis 1	37.89	36.42
France	2017	Cistus monspeliensis 2	36.48	35.51				10		+
France	2017	Cistus monspeliensis 3	36.96	36.29		+		24				+
France	2017	Cistus monspeliensis 4	37.04	35.96					3			+
France	2017	Cistus monspeliensis 5	36.63	37.58				1			+
France	2017	Cistus monspeliensis 6	37.91	36.83		+
France	2017	Cistus monspeliensis 7	na	36.99		2	2			4	2	2
France	2017	Cistus salicifolius	36.55	37.69				10
France	2017	Cypresus	37.53	36.24				10				+
France	2017	Daphne gnidium	37.12	35.68			+
France	2017	Eleagnus	34.51	35.79			+	1	1	+		+
France	2017	Eucalyptus	37.1	37.24						+
France	2017	Genista corsica 1	26.07	26.50		7	3	3	3	3	3	3
France	2017	Helichrysum italicum 1	34.4	37.34				3	1			3
France	2017	Helichrysum italicum 2	29.81	29.88
France	2017	Lavandula stoechas 1	30.07	29.44		3		3	3
France	2017	Lavandula stoechas 2	33.25	33.8				3				3
France	2017	Lonicera implexa	na	36.59
France	2017	Metrosideros excelsa	35.45	37.08				10
France	2017	Mimosa salgina	36.56	35.47		+			+			+
France	2017	Myrtus communis 1	36.94	36.64
France	2017	Myrtus communis 2	37.24	36.28				10				+
France	2017	Myrtus communis 3	32.79	36.25				3	7			3
France	2017	Myrtus communis 4	35.31	35.91		+	+	2	3			+
France	2017	Myrtus communis 5	37.86	35.92		+			2			+
France	2017	Myrtus communis 6	37.53	33.31		2	2	superimp	2	2	2	2
France	2017	Nerium oleander 1	35.38	36.98		+	+			+		+
France	2017	Nerium oleander 2	na	35.41				superimp
France	2017	Olea europaea 1	36.65	37.55
France	2017	Olea europaea 2	34.98	37.16		7	3		3	+	1	3
France	2017	Olea europaea 3	37.72	37.3		+
France	2017	Olea europaea 4	35.76	na							+
France	2017	Olea europaea 5	36.91	32.36		24	14	superimp	7	15		6
France	2017	Olea europaea 6	34.08	34.24			+	3		+	+	3
France	2017	Olea europaea 7	36.17	35.71			+					+
France	2017	Olea europaea 8	36.72	35.94		+		3				+
France	2017	Olea europaea 9	36.97	36.35				2	superimp			+
France	2017	Olea europaea 10	36.74	36.33				superimp			+	+
France	2017	Olea europaea 11	na	35.50			+	superimp	+
France	2017	Olea europaea 12	na	35.83		+			+	+
France	2017	Parietaria judaica	39	35.98
France	2017	Phagnalon saxatile	35.43	35.40
France	2017	Phillyrea angustifolia 1	35.99	na						+
France	2017	Phillyrea angustifolia 2	37.12	36.39				3		+		+
France	2017	Phillyrea angustifolia 3	36.59	36.99				3		+		+
France	2017	Phillyrea angustifolia 4	na	34.58		2	2	superimp	2	2	2
France	2017	Phylirea media	35.11	na							+
France	2017	Pistaccia lentiscus 1	na	37.07
France	2017	Pistaccia lentiscus 2	36.65	37.02				10				+
France	2017	Pistaccia lentiscus 3	35.77	37.19				double
France	2017	Pistaccia lentiscus 4	36.72	36.48				24
France	2017	Polygala myrtifolia 1	35.14	35.83				3		+	+
France	2017	Polygala myrtifolia 2	36.28	37.78
France	2017	Polygala myrtifolia 3	na	25.16		3	3	3	3	3	3	3
France	2017	Polygala myrtifolia 4	22.91	23.57		3	3	3	3	3	3	3
France	2017	Polygala myrtifolia 5	23.96	24.25		7	3	3	3	3	3	3
France	2017	Prunus dulcis 1	32.71	35.59				3 or 6	5			+
France	2017	Prunus dulcis 2	37.86	na
France	2017	Quercus ilex 1	35.64	36.84
France	2017	Quercus ilex 2	34.20	38.76		7		3	3			3
France	2017	Quercus ilex 3	36.36	36.76				10		+
France	2017	Quercus ilex 4	na	37.78						+
France	2017	Quercus ilex 5	35.04	35.69		+	+	3		+
France	2017	Quercus ilex 6	36.88	36.82					7*	+		+
France	2017	Quercus ilex 7	na	36.23				superimp	+			+
France	2017	Quercus pubescens 1	34.90	36.11				3		+		3
France	2017	Quercus suber 1	37.86	36.72						+
France	2017	Quercus suber 2	37.38	37.30			+				+	+
France	2017	Quercus suber 3	36.27	36.41
France	2017	Rosmarinus	36.57	na						+
France	2017	Rubia peregrina 1	36.85	37.09				10	7	+	+	+
France	2017	Rubia peregrina 2	na	36.49
France	2017	Schinus molle	36.16	na
France	2017	Senecio cinerea	36.29	35.67					3
France	2017	Smilax aspera 1	37.25	na				10
France	2017	Smilax aspera 2	36.56	36.52				10
France	2017	Spartium junceum 1	36.95	38.7								+
France	2017	Spartium junceum 2	24.96	24.3		7	3	3	3	3	3	3
France	2018	Acer monspeliensis	34.14	36.09				3	3	3	3	3
France	2018	Arbutus unedo 6	37.18	36.66							double	1
France	2018	Cistus monspeliensis 8	na	36.26		1
France	2018	Cistus monspeliensis 9	32.98	33.97		3		3	3	3	3	3
France	2018	Ficus carica	na	36.82
France	2018	Genista corsica 2	na	37.62
France	2018	Myrtus communis 7	na	36.35
France	2018	Myrtus communis 8	na	33.88			1	1	1	4	1	1
France	2018	Myrtus communis 9	38.24	36.84				3
France	2018	Nerium oleander 3	na	38.11
France	2018	Nerium oleander 4	na	36.78			1					1
France	2018	Olea europaea 13	na	38.21				1	1
France	2018	Olea europaea 14	na	36.77
France	2018	Olea europaea 15	na	35.96
France	2018	Olea europaea 16	na	36.70
France	2018	Olea europaea 17	na	36.66
France	2018	Olea europaea 18	na	36.73
France	2018	Olea europaea 19	na	36.92				1
France	2018	Olea europaea 20	na	36.92
France	2018	Olea europaea 21	na	36.29
France	2018	Olea europaea 22	na	34.88							1
France	2018	Olea europaea 23	na	35.66					1
France	2018	Osteospermum	37.01	37.02								1
France	2018	Pistaccia lentiscus 5	na	37.16
France	2018	Platanus	34.55	na		1		1	1	4	1	1
France	2018	Polygala myrtifolia 6	32.05	31.1		7	3	3	3	3	3	3
France	2018	Prunus dulcis 3	na	37.55				1				1
France	2018	Pytosporum 1	na	36.25					1	4
France	2018	Pytosporum 2	na	37.7
France	2018	Quercus ilex 8	na	37.14
France	2018	Quercus ilex 9	35.63	na			1	1	1		1	1
France	2018	Quercus ilex 10	na	35.08				1		4	1
France	2018	Quercus ilex 11	na	36.96
France	2018	Quercus ilex 12	na	35.9					1		1
France	2018	Quercus ilex 13	na	33.18
France	2018	Quercus ilex 14	na	37.04
France	2018	Quercus ilex 15	na	35.95					1		1	1
France	2018	Quercus ilex 16	na	37
France	2018	Quercus ilex 17	36.34	na				1
France	2018	Quercus pubescens 2	na	36.57		1			1		1
France	2018	Quercus pubescens 3	na	36.39
France	2018	Quercus pubescens 4	na	35.79
France	2018	Quercus suber 4	na	34.15
France	2018	Spartium junceum 3	na	38.23
Spain	2018	Cistus albidus 1		33.85		32					3
Spain	2018	Cistus albidus 2			30	31	15	10	7	17	16	6
Spain	2018	Ficus carica 1			28	1	1	1	1	1	1	1
Spain	2018	Helichrysum italicum 1		25.54		3	3	3	3	3	3	3
Spain	2018	Juglans regia 1			33	1	1	1	1	1	1	1
Spain	2018	Lavandula angustifolia 1		18.8		32	3	3	3	3	3	3
Spain	2018	Nerium oleander 1			36
Spain	2018	Nerium oleander 2			33
Spain	2018	Nerium oleander 3			35
Spain	2018	Olea europaea 1		33.45		3	3	3	3	3	3	3
Spain	2018	Phagnalon saxatile 1		28.84		3	3	3	3	3	3	3
Spain	2018	Phagnalon saxatile 2		28.7		3			3		3	3
Spain	2018	Phagnalon saxatile 3		28.21		3
Spain	2018	Polygala myrtifolia 1		30.46		3	3	3	3	3	3	3
Spain	2018	Prunus armeniaca 1		30.81		3	3	3	3	3	3	3
Spain	2018	Prunus domestica 1		32		32	3	3	3	3	3	3
Spain	2018	Prunus domestica 2		25.86		3	3	3	3	3	3	3
Spain	2018	Prunus dulcis 1			25	32	3	3	3	3	3	3
Spain	2018	Prunus dulcis 2			25	32	3	3	3	3	3	3
Spain	2018	Prunus dulcis 3			34	7	3	3	3	3	3	3
Spain	2018	Prunus dulcis 4		24.54		3	3	3	3	3	3	3
Spain	2018	Prunus dulcis 5		23.41		3	3	3	3	3	3	3
Spain	2018	Prunus dulcis 6		24.39		3	3	3	3	3	3	3
Spain	2018	Prunus dulcis 7		25.54		3	3	3	3	3	3	3
Spain	2018	Prunus dulcis 8		22.9		3	3	3	3	3	3	3
Spain	2018	Prunus dulcis 9			36	31	15	10	7	17	16	6
Spain	2018	Prunus dulcis 10		20.55		3	3	3	3	3	3	3
Spain	2018	Prunus dulcis 11		26.9		3	3	3	3	3	3	3
Spain	2018	Prunus dulcis 12		24.59		3	3	3		3	3	3
Spain	2018	Prunus dulcis 13		26.5		3						3
Spain	2018	Prunus dulcis 14		25.45		3		3	3		3	3
Spain	2018	Prunus dulcis 15		22.27		3	3	3	3	3	3	3
Spain	2018	Prunus dulcis 16		23.8		3	3	3		3	3	3
Spain	2018	Prunus dulcis 17		27.46		3	3	3			3	3
Spain	2018	Prunus dulcis 18		24.87		3	3	3	3	3	3	3
Spain	2018	Rhamnus alaternus 1		21.78		3	3	3	3	3	3	3
Spain	2018	Rosmarinus officinalis 1			34	31	15	10	7	17	16	6
Spain	2018	Rosmarinus officinalis 2			34
Spain	2018	Rosmarinus officinalis 3			28	31	15	10	7	17	16	6
Spain	2018	Rosmarinus officinalis 4		22.9		3	3	3	3	3	3	3
Spain	2018	Neophilaenus campestris 1		30.01		3	3	3	3	3	3	3
Spain	2018	Neophilaenus campestris 2		25.69		3	3	3	3	3	3	3
Spain	2018	Philaenus spumarius 1		27.86		3	3	3	3	3	3	3
Spain	2018	Philaenus spumarius 2		29.87		3	3			3		3
Spain	2018	Philaenus spumarius 3		23.29		3				3	3	3
Spain	2018	Philaenus spumarius 4		30		1	1	1		1		1
Spain	2018	Philaenus spumarius 5		36		1	1	1	1	1	1
Spain	2018	Philaenus spumarius 6		25		1	1	1	1	1	1	1
Spain	2018	Philaenus spumarius 7		26		1	1	1	1	1	1	1
Spain	2018	Philaenus spumarius 8		25		1	1	1	1	1	1	1
Spain	2018	Philaenus spumarius 9		24		1	1		1			1
Spain	2018	Philaenus spumarius 10		28		1	1	1	1	1	1	1
Spain	2018	Philaenus spumarius 11		24		1	1	1	1	1	1	1
Spain	2018	Philaenus spumarius 12		36
Spain	2018	Philaenus spumarius 13		37
Spain	2018	Philaenus spumarius 14		35				1
Spain	2018	Philaenus spumarius 15		34		1	1	1	1			1
Spain	2018	Philaenus spumarius 16		36		1
Spain	2018	Philaenus spumarius 17		35							1
Spain	2018	Philaenus spumarius 18		36				1			1	1
Spain	2018	Philaenus spumarius 19		36		1	1	1				1
Spain	2018	Philaenus spumarius 20		36		1	1	1		1
Spain	2018	Philaenus spumarius 21		33		1	1	1	1		1	1
Spain	2018	Philaenus spumarius 22		31		32	3	3	3	3	3	3
Spain	2018	Philaenus spumarius 23		35		1	1	1	1		1	1
Spain	2018	Philaenus spumarius 24		36		1	1		1			1
Spain	2019	Prunus domestica 3		22.19		3	3	3	3	3	3	3
Spain	2019	Prunus dulcis 19		22.71		3	3	3	3	3	3	3
Spain	2019	Prunus dulcis 20		23.76		3	3	3	3	3	3	3
Spain	2019	Prunus dulcis 21		18.82		3	3	3	3	3	3	3
Spain	2019	Prunus dulcis 22		25.83		3	3	3	3	3	3	3
Spain	2019	Prunus dulcis 23		22.64		3	3	3	3	3	3	3
Spain	2019	Prunus dulcis 24		23.47		3	3	3	3	3	3	3
Spain	2019	Prunus dulcis 25		21.76		3	3	3	3	3	3	3
Spain	2019	Prunus dulcis 26		23.44		3	3	3	3	3	3	3
Spain	2019	Prunus dulcis 27		24.38
Spain	2019	Prunus dulcis 28		20.62				3
Spain	2019	Prunus dulcis 29		23.48
Spain	2019	Prunus dulcis 30		22.3		3	3	3	3	3	3	3
Spain	2019	Prunus dulcis 31		23.82		3	3	3	3	3	3	3
Spain	2019	Prunus dulcis 32		22.34		3	3	3	3	3	3	3
Spain	2019	Prunus dulcis 33		20.92		3	3	3	3	3	3	3
Spain	2019	Prunus dulcis 34		19.37		3	3	3	3	3	3	3
Spain	2019	Prunus dulcis 35		19.38		3	3	3	3	3	3	3
Spain	2019	Prunus dulcis 36		23.5		3	3	3	3	3	3	3
Spain	2019	Prunus dulcis 37		23.3		3	3	3	3	3	3	3
Spain	2019	Prunus dulcis 38		22.4		3	3	3	3	3	3	3
Spain	2019	Prunus dulcis 39		22.6		3	3	3	3	3	3	3
Spain	2019	Prunus dulcis 40		22.9		3	3	3	3	3	3	3
Spain	2019	Prunus dulcis 41		32.9		3	3	3	3	3	3	3
Spain	2019	Prunus dulcis 42		25.9		3	3	3	3	3	3	3
Spain	2019	Prunus dulcis 43		24.6		3	3	3	3	3	3	3
Spain	2019	Prunus dulcis 44		24.45		3	3	3	3	3	3	3
Spain	2019	Prunus dulcis 45		25.3		3	3	3	3	3	3	3
Spain	2019	Prunus dulcis 46		23.7		3	3	3	3	3	3	3
Spain	2019	Prunus dulcis 47		25.35		3	3	3	3	3	3	3
1: none of the French sample tests was performed by the national reference laboratory
