## Supplemental Table 1 for "Development of a Nested-MultiLocus Sequence Typing approach for a highly sensitive and specific identification of *Xylella fastidiosa* subspecies directly from plant samples"

### Sheet: Feuil1
S1 Table : List of X. fastidiosa genome sequences used in this study for primer and probe design (Denancé et al. 2019)
Genotype	Strain	ST	Host plant of isolation	Country (year) of isolation	Accession
					number
X. fastidiosa subsp.	ATCC 35879	2	Vitis vinifera	FL, USA (1987)	NZ_JQAP00000000
fastidiosa	CFBP 7969	2	Vitis rotundifolia	NC, USA (1985)	PHFQ00000000
	CFBP 7970	2	Vitis vinifera	FL, USA (1987)	PHFR00000000
	CFBP 8071	1	Prunus dulcis	CA, USA (1987)	PHFP00000000
	CFBP 8082	2	Ambrosia artemifolia	FL, USA (1983)	PHFT00000000
	CFBP 8351	1	Vitis sp.	CA, USA (1993)	PHFU00000000
	EB92-1	1	Sambucus nigra	FL, USA (1992)	AFDJ00000000
	GB514	1	Vitis vinifera	TX, USA (2007)	NC_017562
	M23	1	Prunus dulcis	CA, USA (2003)	NC_010577
	Stag's Leap	1	Vitis vinifera	CA, USA (1994)	LSMJ010000
	Temecula1	1	Vitis vinifera	CA, USA 1998)	NC_004556
X. fastidiosa subsp.	ATCC 35871	41	Prunus salicina	CA USA (1983)	NZ_AUAJ00000000
multiplex	CFBP 8078	51	Vinca sp.	FL, USA (1983)	PHFS00000000
	CFBP 8416	7	Polygala myrtifolia	FR (2015)	LUYC00000000
	CFBP 8417	6	Spartium junceum	FR (2015)	LUYB00000000
	CFBP 8418	6	Spartium junceum	FR (2015)	LUYA00000000
	Dixon	6	Prunus dulcis	CA, USA (1994)	AAAL00000000
	Griffin-1	7	Quercus rubra	GA, USA (2006)	AVGA00000000
	M12	7	Prunus dulcis	CA, USA (2003)	NC_010513
	Sy-VA	8	Platanus occidentalis	VA, USA (2002)	JMHP00000000
X. fastidiosa subsp.	Ann-1	5	Nerium oleander	CA, USA (1995)	CP006696
sandyi	CFBP 8073	75	Coffea canephora	Mexico (2012)	LKES00000000
	CFBP 8356	72	Coffea arabica	Costa Rica (2015)	PHFV00000000
	Co33	72	Coffea arabica	Costa Rica (2014)	LJZW00000000
X. fastidiosa subsp.	Mul0034	30	Morus alba	USA (2003)	CP006740
morus	Mul-MD	29	Morus alba	MD, USA (2011)	AXDP00000000
X. fastidiosa subsp.	32	16	Coffea arabica	Brazil (1997)	AWYH00000000
pauca	11399	12	Citrus cinensis	Brazil (1996)	NZ_JNBT01000030
	6c	14	Coffea arabica	Brazil (1997)	AXBS00000000
	9a5c	13	Citrus cinensis	Brazil (1992)	NC_002488
	CFBP 8072	74	Coffea Arabica	Ecuador (2012)	LKDK00000000
	CFBP8402/CoDiRO	53	Catharentus roseusc	Italy (2013)	JUJW00000000
	COF0324	14	Coffea sp.	Costa Rica (2006)	LRVG01000000
	COF0407	53	Coffea sp.	Costa Rica (2009)	LRVJ00000000
	CVC0251	12	Citrus cinensis	Brazil (1999)	LRVE01000000
	CVC0256	12	Citrus cinensis	Brazil (1999)	LRVF01000000
	OLS0478	53	Nerium oleander	Costa Rica (2010)	LRVI00000000
	OLS0479	53	Nerium oleander	Costa Rica (2010)	LRVH00000000
X. taiwanensis	PLS 229	-	Pyrus pyrifolia	Taiwan (-)	JDSQ00000000
