## Supplemental Table 2 for "Development of a Nested-MultiLocus Sequence Typing approach for a highly sensitive and specific identification of *Xylella fastidiosa* subspecies directly from plant samples"

### Sheet: Feuil1
	S2 Table : Primers properties
	locus		Forward primer	Tm	Hairpin Tm	Reverse primer	Tm	Hairpin Tm	delta Tm
	cysG	PCR1	ccaaacatagaagcacgccg	59.9	None	gcgagtgttttcagcgttcc	60.4	33.4	0.5
		PCR2	gccgaagcagtgctggaag1	61.7	39.6	gccattttcgatcagtgcaaaag1	59.6	None	2.1
		not used	-			-
	gltT	PCR1	ggtgccatccaatccgtttt	59.1	None	tcaggatgtcccaattccaacg	60.6	37.4	1.5
		PCR2	tcatgatccaaatcactcgctt1	58.1	None	ttactggacgctgcctcg	59.4	None	1.3
		not used	-			actggacgctgcctcgtaaacc1	65	43.4	6.9
	holC	PCR1	ccgatggtgaagaacagtagaca	60.1	None	gctcgagaaactsgattaatgg	57.2	56.3	2.9
		PCR2	ggtcacatgtcgtgtttgttc	58	46.4	cacgcgccgacttctattt	58.6	None	0.6
		not used	atggcacgcgccgacttct1	65.1	63.8	atgtcgtgtttgttcatgtgcagg1	62.6	None	2.49
	leuA	PCR1	cgaaggtgcaaacaaagtga	57.2	None	cgcactggcttcgataatgtct	61.1	38.1	3.9
		PCR2	ggtgcacgccaaatcgaatg1	60.8	None	actggtccctgtaccttcgt	60.2	None	0.59
		not used	-			gtatcgttgtggcgtacactg1	59.3	50.1	1.5
	malF	PCR1	aacgtcgtcaccccaagaa	59.2	None	atgaggcgggcttctttgg	60.4	None	1.2
		PCR2	agcagaagcacgtcccagat	61.5	45.5	ctggtcctgcggtgttgg	60.7	None	0.8
		not used	ttgctggtcctgcggtgttg1	63.6	None	gacagcagaagcacgtcccagat1	64.9	45.5	1.3
	nuoL	PCR1	ttggtacgttggctttggtg	59	None	gacaaaaccagattgcgtgc	58.6	None	0.4
		PCR2	gcgacttacggttactgggc	61.1	42.8	accaccgatccacaacgcat1	62.5	None	1.4
		not used	tagcgacttacggttactgggc1	62.1	51.2	-			0.4
	petC	PCR1	tcaatgcacgtcctcccaat	59.7	None	ggctgccattcgttgaagta	58.6	None	1.1
		PCR2	acgtcctcccaataagcct	58	None	cgttattcacgtatcgctgc	57.5	44.5	0.5
		not used	gcacgtcctcccaataagcct1	61.2	None	gctgccattcgttgaagtacct1	62.5	None	1.3
	1 : primers from Yuan et al. (2010).
