## Supplemental Table 3 for "Development of a Nested-MultiLocus Sequence Typing approach for a highly sensitive and specific identification of *Xylella fastidiosa* subspecies directly from plant samples"

### Sheet: Feuil1
S3 Table : detection threshold for Harper’s qPCR test using genomic DNA dilution range (1: 220ng.mL-1; 2: 22ng.mL-1; 3 : 2.2ng.mL-1; 4: 220pg.mL-1 ; 5: 22pg.mL-1 ; 6: 2.2pg.mL-1 ; 7 : 220fg.mL-1; 8: 22fg.mL-1)
sample	1	2	3	4	5	6	7	8
Cq	17.12	20.27	24.07	28.28	35.49	37.64	na1	na
1na : non amplified
